# Lysosomal vesiculophagy terminates STING signalling

**DOI:** 10.1101/2022.03.20.485012

**Authors:** Yoshihiko Kuchitsu, Kojiro Mukai, Yuki Takaada, Ayumi Shinojima, Shiori Hamano, Rei Uematsu, Emari Ogawa, Takehiro Suzuki, Naoshi Dohmae, Takefumi Uemura, Hiroyuki Arai, Satoshi Waguri, Tomohiko Taguchi

## Abstract

Stimulator of interferon genes (STING) is essential for the type I interferon response against a variety of DNA pathogens^1,2^. Upon emergence of cytosolic DNA, STING translocates from the endoplasmic reticulum (ER) to the Golgi where STING activates the downstream kinase TBK1, then to lysosome through recycling endosomes (REs) for its degradation^3–6^. Although the molecular machinery of STING activation is extensively studied and defined^7^, the one underlying STING degradation has not yet been fully elucidated. Here we show an unanticipated mechanism termed “lysosomal vesiculophagy” dictates STING degradation. Airyscan super-resolution microscopy and correlative light/electron microscopy show that a cluster of STING-positive vesicles of an RE origin are directly encapsulated into lysosome. Screening of mammalian *Vps* genes, the yeast homologues of which regulate Golgi-to-vacuole transport^8^, shows that the endosomal sorting complexes required for transport (ESCRT) is essential for the STING encapsulation into lysosome. Knockdown of Tsg101 and Vps4, components of ESCRT^9^, results in the accumulation of STING vesicles in the cytosol, leading to the sustained type I interferon response. STING undergoes ubiquitination at REs and degradation of STING requires the ubiquitin-binding domain of Tsg101, ensuring the selective degradation of activated STING. Our results reveal a novel mode of autophagy that prevents hyperactivation of innate immune signalling and provide insights into the ER-Golgi-REs-lysosomes pathway for degradation of transmembrane proteins.

---

Lysosomes are membrane-bound organelles and contain various acid hydrolases to degrade macromolecules including proteins, lipids, and nucleotides^10,11^. The degradative substrates in the extracellular space or at the plasma membrane are delivered to lysosomes by the endocytic pathway, whereas the ones in the cytosol reach lysosomes by a mechanism designated autophagy^12^. There exist at least three distinct types of autophagy, *i.e*., macroautophagy (delivery of cytosolic substrates to lysosomal lumen via autophagosomes)^13^, chaperone-mediated autophagy (CMA: translocation of cytosolic substrates to lysosomal lumen directly across the limiting membrane of lysosomes)^14^, and microautophagy (an inward invagination of the limiting membrane of lysosomes, generating intraluminal vesicles destined for degradation)^15^. Mechanism and biological significance of macroautophagy and CMA have been extensively investigated, in contrast, those of microautophagy remain unclear, in particular, in mammalian cells^16^.

STING is an ER-localized transmembrane protein essential for control of infections of DNA viruses and tumor immune surveillance^2^. After binding to cyclic GMP-AMP (cGAMP)^17^, which is generated by cGAMP synthase (cGAS)^18^ in the presence of cytosolic DNA, STING translocates to the Golgi where STING recruits TBK1 from the cytosol and triggers the type I interferon- and proinflammatory responses through the activation of interferon regulatory factor 3 (IRF3) and nuclear factor-kappa B (NF-kB)^3,4,6,19,20^. STING further translocates to lysosomes for its degradation through REs, so that the STING-triggered immune signalling is terminated^5,6,21–25^. The mechanism of how STING, a transmembrane protein on the exocytic membrane traffic, reaches lysosomes has been poorly understood.
