## Supplementary Table 2 for "Lysosomal vesiculophagy terminates STING signalling"

### Sheet: antibody
protein	company	product number	dillution	purpose
Atg5	MBL Life science	PM050	1/1000	WB
STING	proteintech	19851-1-AP	1/1000	WB
tubulin	Sigma-Aldrich	DM1A	1/1000	WB
GM130	BD Biosciences	610823	1/1000	IF
Rab11	Cell Signaling Technology	D4F5	1/100	IF
GAPDH	MERCK	6C5	1/1000	WB
pTBK1	Cell Signaling Technology	D52C2	1/1000	IF/WB
TBK1	Abcam	ab40676	1/1000	WB
ubiquitin(P4D1)	Abcam	ab139101	1/1000	WB
poly ubiquitin(FK1)	Enzo Lifescience	BML-PW8805	1/100	IF
EGFP	Clontech	JL-8	1/1000	WB
EGFP	Thermo Fisher Scientific	﻿3E6	1/500	IP
Goat Anti-Rabbit IgG (H + L) Mouse/Human ads-HRP	Southern Biotech	(4050-05)	1/1000	WB
Goat Anti-Mouse IgG (H + L) Human ads-HRP	Southern Biotech	1031-05	1/1000	WB
Alexa 488-, 594-, or 647- conjugated secondary antibodies	﻿Thermo Fisher Scientific	A21202, A21203, A21206, A21207, A31573, A11016, A21448	1/1000	IF
